# Quantitative determination of longitudinal CNS cholesterol loss during myelin damage and repair

**DOI:** 10.64898/2026.06.04.729895

**Authors:** Disni Dedunupitiya, Eden P. Go, Travis Witte, Ashlynn Elliott, Nishama De Silva Mohotti, Jenna M. Williams, Hiroko Kobayashi, Rashmi Binjawadagi, Heather Desaire, Meredith D. Hartley

**Author notes:** **Contact information for the corresponding author:** Full Name: Meredith Hartley, Affiliation: Department of Chemistry, University of Kansas, Lawrence, Kansas, USA. Postal address: Multidisciplinary Research Building, 2030 Becker Drive, Lawrence, Kansas, 66047.

## Abstract

Cholesterol in the central nervous system (CNS) is largely unesterified (>99%) and is predominantly present in the myelin sheath (∼70% of total CNS cholesterol). Damage to the myelin sheath can result in the conversion of cholesterol to cholesterol esters, which occurs in many neurological diseases, including multiple sclerosis. In this study, we measured longitudinal CNS free cholesterol and cholesterol ester levels in a genetic mouse model during postnatal myelination, demyelination, and remyelination using gas chromatography-mass spectrometry with single ion monitoring technique (GC-MS-SIM) and liquid chromatography mass spectrometry (LC-MS). Cholesterol levels in healthy mouse brains increased up to 38 weeks. In contrast, cholesterol in the healthy spinal cord increased during postnatal timepoints, but then remained steady out to 38 weeks. Interestingly, cholesterol esters in the spinal cord were highest at P1 and drastically reduced by P42, while the brain had similar levels during all postnatal time points. During demyelination, both brain and spinal cord cholesterol levels were significantly reduced as compared to healthy mice and failed to return to normal cholesterol levels even during remyelination. Absolute quantification of cholesterol esters during peak demyelination revealed that cholesterol esters comprise 19% of the total cholesterol pool in the brain and 65% in the spinal cord. The lack of recovery in CNS cholesterol levels after demyelination suggests that healthy *de novo* cholesterol synthesis pathways are disrupted in this model. Absolute quantification of CNS cholesterol is critical for revealing mechanisms of cholesterol regulation during disease and identifying targets for restoring cholesterol to promote myelin repair.
