## Supplementary material for "Quantitative determination of longitudinal CNS cholesterol loss during myelin damage and repair": Manuscript Supplementary Table S1-S12

### Sheet: Supp. Table S1 and S2
	Supplementary Table S1: Developmental free cholesterol level in the mouse brain P1- P42.					Supplementary Table S2: Developmental free cholesterol level in the mouse spinal cord P1- P42.
		Brain tissue - Developmentalfree cholesterol amount				Spinal cord tissue - Developmentalfree cholesterol amount
	Time point	Sample name	nmol/mg tissue	mg/ g tissue		Time point	Sample name	nmol/mg tissue	mg/ g tissue
	P1	R5-P1	5.76961	2.23082		P1	R5-P1	13.4635	5.20566
		R11-P1	7.09917	2.7449			R11-P1	13.7513	5.31695
		Eh59-P1	7.7764	3.00675			P1-Sp	9.32368	3.605
		P1-B2	6.14477	2.37588			Mean	12.1795	4.70921
		P1-B1	6.17331	2.38691			SD	2.4774
		Mean	6.59265	2.54905			CV %	20.3408
		SD	0.823357			P4	R6-P4	17.1853	6.64471
		CV %	12.489				R12-P4	16.6708	6.44576
	P4	R12-P4	8.68212	3.35694			new-P4	21.0523	8.13986
		Etoh-P4	7.19663	2.78258			Mean	18.3028	7.07678
		R6-P4	7.58182	2.93151			SD	2.39498
		Mean	7.82019	3.02368			CV %	13.0853
		SD	0.770901			P7	R1-P7	25.0847	9.69901
		CV %	9.85783				R7-P7	24.9759	9.65695
	P7	R1-P7	7.99421	3.09096			R14-P7	29.9878	11.5948
		R7-P7	9.16334	3.543			Mean	26.6828	10.3169
		R14-P7	9.9387	3.8428			SD	2.86273
		Mean	9.03208	3.49226			CV %	10.7287
		SD	0.978868			P10	R2-P10	54.7497	21.169
		CV %	10.8377				R8-P10	39.9119	15.4319
	P10	R2-P10	17.6974	6.84269			R15-P10	36.3631	14.0598
		R8-P10	14.8688	5.749			Mean	43.6749	16.8869
		R15-P10	15.4199	5.96211			SD	9.7538
		Mean	15.9953	6.1846			CV %	22.3327
		SD	1.49954			P14	R3-P14	61.3368	23.7159
		CV %	9.37483				R10-P14	39.2261	15.1668
	P14	R16-P14	15.4554	5.97584			R16-P14	40.1213	15.5129
		R10-P14	18.8488	7.28789			Mean	46.8948	18.1319
		R3-P14	19.6239	7.58759			SD	12.5152
		Mean	17.9761	6.95044			CV %	26.6878
		SD	2.21706			P21	R4-P21	59.1785	22.8814
		CV %	12.3334				R13-P21	70.7527	27.3565
	P21	R4-P21	25.9525	10.0345			R17-P21	81.1793	31.388
		R13-P21	20.7425	8.02007			Mean	70.3702	27.2086
		R17-P21	18.5068	7.15567			SD	11.0054
		Mean	21.7339	8.40342			CV %	15.6393
		SD	3.82056			P42	R9-P42	108.321	41.8822
		CV %	17.5788				R18-P42	88.0693	34.052
	P42	R9-P42	25.6616	9.92205			R19-P42	101.066	39.0772
		R18-P42	20.7425	8.02008			Mean	99.152	38.3371
		R19-P42	21.4368	8.28854			SD	10.2605
		Mean	22.6136	8.74356			CV %	10.3482
		SD	2.66234			SD =Standard deviation
		CV %	11.7732			CV = Coefficient of variation
	SD =Standard deviation
	CV = Coefficient of variation

### Sheet: Supp. Table S3 and S4
	Supplementary Table S3: Free cholesterol level in the adult healthy and demyelinated mouse brains.
	Brain cholesterol in nmol/ mg tissue											Brain QCs
	n	wk 6 cre (-)	wk 6 cre (+)	wk 12 cre (-)	wk 12 cre (+)	wk 18 cre (-)	wk 18 cre (+)	wk 24 cre (-)	wk 24 cre (+)	wk 30 cre (-)	wk 30 cre (+)	sample	nmol/mg
	1	23.6175	21.5189	35.6991	30.395	40.3801	20.2427	43.3731	29.5058	49.3811	29.7298	QC 1	30.0919
	2	28.0793	20.7866	18.1157	26.9914	33.7901	33.237	45.2146	14.5016	37.3262	26.8348	QC2	29.0164
	3	25.6169	25.1455	30.8613	26.911	34.5167	19.8665	32.7056	27.8861	55.7635	25.7127	QC 3	28.5914
	4	26.2794	28.8598	27.8312	26.2155	35.2485	27.5237	32.5081	25.1062	38.2536	24.6449	QC4	25.9906
	5	29.9261	19.8606	22.904	22.5779	39.7501	36.4563	40.8467	19.9881	34.5573	26.8522	QC5	30.5691
	6		22.9216		20.3996	29.029	20.9588		27.8018	38.2356	21.05	QC6	27.1892
	7		21.415		21.4598		21.8716		25.291	50.2565	22.0434	QC7	22.6794
	8		13.8688		21.5193		20.4647		33.6638		25.2951	QC8	23.5047
	9		16.8881									QC9	24.0983
	10		24.931									QC10	32.3254
	11		24.1557									QC12	31.6401
	12		16.2928									QC13	35.8629
	13		20.2117									QC15	30.3819
	Mean	26.7038	21.2966	27.0822	24.5587	35.4524	25.0777	38.9296	25.4681	43.3963	25.2704	QC16	27.4463
	SD	2.40634	4.0748	6.83647	3.55211	4.18791	6.5584	5.97693	5.91876	8.20451	2.76842	Average	28.5277
	n	5	13	5	8	7	8	5	8	7	8	SD	3.68636
	SQRT n	2.23607	3.60555	2.23607	2.82843	2.64575	2.82843	2.23607	2.82843	2.64575	2.82843	CV	12.9221
	CV %	9.0112	19.1335	25.2434	14.4637	11.8128	26.1523	15.3532	23.2399	18.906	10.9552
			week 12 PTI	peak demyelination
		Healthy brain		27.0822
					percentage reduction
		Demyelinated brain		24.5587	9.31807
			week 30 PTI
		Healthy brain		43.3963
					percentage reduction
		Demyelinated brain		25.2704	41.7684
	Supplementary Table S4: Free cholesterol level in the adult mouse brains with Sob-AM2 drug treatment.
	Brain cholesterol in nmol/ mg tissue
	n	wk 12 (-) con	wk 12 (-) sob	wk 12 (+) con	wk 12 (+) sob	wk 18 (+) sob	wk 18 (+) con	wk 18 (-) sob	wk 18 (-) con
	1	35.6991	29.3258	30.395	17.7177	23.0687	20.2427	24.8271	40.3801
	2	18.1157	24.6701	26.9914	20.4383	30.7312	33.237	23.5047	33.7901
	3	30.8613	22.9444	26.911	29.8926	22.4025	19.8665	43.0621	34.5167
	4	27.8312	34.7014	26.2155	20.17	18.3576	27.5237	16.1189	35.2485
	5	22.904	18.8405	22.5779	18.1354	15.6276	36.4563		39.7501
	6		24.0674	20.3996	16.4566	13.5666	20.9588		29.029
	7		17.0812	21.4598	20.4048	20.2977	21.8716
	8			21.5193	21.7433	24.0749	20.4647
	9				20.6792	22.6673
	10				18.8761	15.9085
	11				19.935
	12				21.8486
	13
	14
	Mean	27.0822	24.5187	24.5587	20.5248	20.6703	25.0777	26.8782	35.4524
	SD	6.83647	6.01468	3.55211	3.36249	5.05094	6.5584	11.4494	4.18791
	n	6	7	9	12	10	9	4	7
	SQRT n	2.44949	2.64575	3	3.4641	3.16228	3	2	2.64575
	CV %	25.2434	24.531	14.4637	16.3826	24.4358	26.1523	42.5973	11.8128

### Sheet: Supp. Table S5 and S6
	Supplementary Table S5: Free cholesterol level in the adult healthy and demyelinated mouse spinal cords.
	Spinal cord cholesterol in nmol/ mg tissue											Spinal cord QCs
	n	wk 6 cre (-)	wk 6 cre (+)	wk 12 cre (-)	wk 12 cre (+)	wk 18 cre (-)	wk 18 cre (+)	wk 24 cre (-)	wk 24 cre (+)	wk 30 cre (-)	wk 30 cre (+)	sample	nmol/mg
	1	116.421	61.1639	86.9151	43.8977	79.4552	51.9829	69.5974	47.9116	80.6168	41.5419	QC1	63.885
	2	84.4188	62.5659	111.349	25.199	65.2885	42.2509	77.0033	51.7387	79.0295	44.7576	QC2	58.8936
	3	77.2946	57.1502	78.9071	53.5564	90.8558	39.7802	85.3094	60.5786	77.8921	53.0113	QC3	54.5989
	4	59.3682	69.8883	77.2355	51.8115	84.4888	38.0118		45.0053	83.0145	51.0594	QC4	56.7501
	5	83.3778	74.0474	74.1896	48.6398	84.0888	55.7571		43.9428	82.6035	65.164	QC5	61.8096
	6	92.9665	45.6387		41.7438	79.5146	58.6666		45.639	91.3435	31.7288	QC6	72.3958
	7	85.8754	61.8717		51.5443		43.65		36.4753	100.939	42.9676	QC7	53.6563
	8	76.8109	65.0995				46.7923				42.6758	QC8	54.4607
	9										46.2	QC9	56.5594
	Mean	84.5667	62.1782	85.7192	45.1989	80.6153	47.1115	77.3034	47.3273	85.0627	46.5674	QC10	53.7841
	SD	16.197	8.52697	15.0798	9.82601	8.59538	7.59943	7.86032	7.44829	8.25973	8.72091	QC11	55.4738
	n	8	8	5	7	6	8	3	7	7	9	Average	58.3879
	CV%	19.153	13.7138	17.5921	21.7395	10.6622	16.1307	10.1681	15.7378	9.71017	18.7275	STEDV	5.71213
												CV %	9.78307
			Initial demyelination phase (week 6 PTI)		percentage reduction
		spinal cord mean healthy		84.5667
		Spianl cord mean disease		62.1782	26.4743
			Peak demyelination (week 18 PTI)
		spinal cord mean healthy		80.6153
					percentage reduction
		Spianl cord mean disease		47.1115	41.5601
			week 30 PTI
		Spinal cord mean healthy		85.0627
					percentage reduction
		Spianl cord mean disease		46.5674	45.2553
	Supplementary Table S6: Free cholesterol level in the adult mouse spinal cords with Sob-AM2 drug treatment.
		Spinal cord cholesterol in nmol/ mg tissue
	n	wk 12 (-) con	wk 12 (-) sob	wk 12 (+) con	wk 12 (+) sob	wk 18 (+) sob	wk 18 (+) con	wk 18 (-) sob	wk 18 (-) con
	1	86.9151	85.7916	43.8977	44.7775	51.9829	45.5936	79.0683	79.4552
	2	111.349	69.9694	25.199	47.0238	42.2509	45.3117	55.8234	65.2885
	3	78.9071	63.0321	53.5564	44.1375	39.7802	45.2235	95.9343	90.8558
	4	77.2355	88.6048	51.8115	42.0235	38.0118	55.8288	79.0622	84.4888
	5	74.1896	73.1442	48.6398	50.6987	55.7571	56.7243		84.0888
	6		84.6261	41.7438	51.7582	58.6666	41.3854		79.5146
	7			51.5443	54.8458	43.65	44.4204
	8				41.7611	46.7923	42.2396
	9				35.7328		41.4603
	10				42.3235
	Mean	85.7192	77.528	45.1989	45.5082	47.1115	46.4653	77.472	80.6153
	SD	15.0798	10.2747	9.82601	5.38321	7.59943	5.80356	16.4782	8.59538
	n	5	6	7	10	8	9	4	6
	CV%	17.5921	13.2529	21.7395	11.8291	16.1307	12.4901	21.2699	10.6622

### Sheet: Supp. Table S7 -S10
	Supplementary Table S7: Cholesterol ester amounts in the developmental brain P1-P42.
		Individual cholesterol ester (CE) types (nmol/ mg) in the develomental mouse brain
No	[M+NH4]+	Compound	Eh59-P1	R5-P1	P1-B1	P1-B2	R6-P4	B-R12-P4	Etoh-P4	R1-P7	R7-P7	R14-P7	R2-P10	R8-P10	R15-P10	B-R3-P14	B-R10-P14	R16-P14	R4-P21	R13-P21	R17-P21	R9-P42	R18-P42	R19-P42
1	614.587	CE(14:0)	0.695943	0.685415	0.680171	0.682939	0.697567	0.681806	0.669804	0.685158	0.686111	0.691694	0.725935	0.794044	0.717824	0.766916	0.744658	0.742932	0.735396	1.52101	0.740604	0	0	0
2	640.603	CE(16:1)	1.18573	1.0927	1.12904	1.13704	1.05645	0.98754	0.951283	0.895703	0.979655	1.05276	1.09352	1.21204	1.09724	1.08019	1.02278	1.01862	1.0873	1.17945	1.15966	1.09008	0.842673	1.04628
3	642.618	CE(16:0)	0.746989	0.735212	0.732635	0.727275	0.692577	0.708901	0.688044	0.663175	0	0.730748	0.721237	0.717399	0.709426	0.701806	0.760383	0.709379	0.740099	0.799753	0.735338	0.850166	0.70731	0.762021
4	664.603	CE(18:3)	0.888416	0.811912	0.707775	0.736749	0.793487	0.760118	0.729909	0.720843	0.817563	0.750582	0.880358	0.912004	0.789301	0.848827	0.895519	0.8913	0.905435	0.937161	0.916188	0.909679	0.810305	0.945399
5	666.618	CE(18:2)	3.33691	2.08663	1.64826	1.87648	2.99416	2.13149	1.63667	2.23098	2.95157	2.69537	4.59509	5.57744	4.49459	5.71096	6.36536	7.01332	4.95235	6.3884	5.77628	6.18081	6.43542	7.84605
6	668.634	CE(18:1)	1.81544	1.31875	1.68691	1.77091	1.06722	1.09932	0.95679	1.01006	0.987723	1.15044	1.19944	1.33088	1.27252	1.43591	0.622216	1.56699	1.82077	2.34011	1.97924	2.38585	1.48365	1.92048
7	670.65	CE(18:0)	0	0	0	0	0	0	0	0	0	0	0	0	0	0	0	0	0	0	0	0	0	0
8	682.65	CE(19:1)	0.737586	0.723636	0.742333	0.743768	0.748871	0.712005	0.728934	0.70094	0.728819	0.693633	0	0.726607	0.713219	0.678231	0.700643	0	0	0.942679	0.659034	0	0	0
9	684.665	CE(19:0)	0.64902	0	0	0.654457	0	0	0.649162	0	0	0	0	0	0	0	0	0	0	1.02326	0	0	0	0
10	690.618	CE(20:4)	3.85794	3.94463	1.51663	1.52676	5.25207	4.49571	3.57936	3.5098	5.06529	4.4977	7.68247	8.27086	7.69298	8.97757	8.18292	0.711843	8.49019	8.7762	7.71277	7.78104	6.55394	8.97917
11	688.603	CE(20:5)	0.960117	0.91085	0.703642	0.732814	0.926081	0.843935	0.808636	0.793207	0.994505	0.894275	1.09659	1.07675	1.04443	0.97881	0.885548	0.97919	1.03328	1.02593	0.982561	1.03086	0.752183	0.935179
12	692.634	CE(20:3)	1.18105	1.09059	0.933128	0.920109	1.09247	0	0.910678	0.944866	0.999133	1.05118	1.33042	1.49017	1.31353	1.6696	1.75519	1.7535	1.73734	1.97748	1.89373	1.86904	1.01481	1.40873
13	694.65	CE(20:2)	0.744434	0.691391	0.706275	0.674369	0.701265	0.676939	0.67048	0.682359	0.678511	0.697275	0.690858	0.702546	0.713712	0.740494	0.750262	0.770211	0.729108	1.82719	0.797541	0.856366	0.814221	0.824493
14	696.665	CE(20:1)	0	0	0.65725	0.656098	0	0	0	0	0	0	0	0	0	0	0	0	0	0.999873	0	0.686215	0	0
15	698.681	CE(20:0)	0	0	0	0.622216	0	0	0	0	0	0	0	0	0	0	0	0	0	0	0	0	0	0
16	714.618	CE(22:6)	1.7668	1.69709	1.35495	1.40161	1.24097	1.27217	1.11191	1.32887	1.69655	1.36872	2.09146	2.62152	1.98112	2.57489	2.34608	2.35541	4.2766	5.619	4.68864	5.57798	2.51291	4.25328
17	716.634	CE(22:5)	1.30326	1.26824	0.855955	0.899974	0.836231	0.85066	0.690486	0.714438	0.788939	0.752738	0.861226	0.932099	0.852064	0.926872	0.905872	0.890892	1.13753	1.37713	1.29212	1.34627	0.807438	1.13446
18	718.65	CE(22:4)	1.29462	1.05464	0.888137	0.661431	0.964541	0.861429	0.766607	0.800213	0.945912	0.957159	0.972216	1.0802	1.00861	1.11675	1.0494	1.16985	1.30669	1.74406	1.36554	1.55664	0.99097	1.38579
19	754.744	CE(24:0)	0	0	0	0	0	0	0	0	0	0	0	0	0	0	0	0	0	0	0	0	0	0
20	752.728	CE(24:1)	0	0	0	0	0	0	0	0	0	0	0	0	0	0	0	0	0	0	0	0	0	0
21	782.775	CE(26:0)	0	0	0	0	0	0	0	0	0	0	0	0	0	0	0	0	0	0	0	0	0	0
		Total CE/ nmol	21.1642	18.1117	14.9431	16.425	19.064	16.082	15.5488	15.6806	18.3203	17.9843	23.9408	27.4446	24.4006	28.2078	26.9868	20.5734	28.9521	38.4787	30.6993	32.121	23.7258	31.4413
		Tissue/ mg	15	15	15	15	15	15	15	15	15	15	15	15	15	15	15	15	15	15	15	15	15	15
		CE nmol/ mg tissue	1.41095	1.20745	0.996206	1.095	1.27093	1.07214	1.03658	1.04537	1.22135	1.19895	1.59605	1.82964	1.6267	1.88052	1.79912	1.37156	1.93014	2.56525	2.04662	2.1414	1.58172	2.09609
	Supplementary Table S8: Cholesterol ester percentage over total cholesterol pool in the developmental brain P1-P42.
	Brain CE
	Time point	P1	P4	P7	P10	P14	P21	P42
	CE nmol/ mg tissue	1.41095	1.27093	1.04537	1.59605	1.88052	1.91745	1.96347
		1.20745	1.07214	1.22135	1.82964	1.79912	2.56525	1.58172
		0.996206	1.03658	1.19895	1.6267	1.37156	2.04662	2.09609
		1.095
	Mean CE	1.1774	1.12655	1.15523	1.68413	1.68374	2.17644	1.88043
	SD	0.178016	0.126294	0.0957913	0.12694	0.273396	0.342857	0.267049
	Brain = Time point	CE nmol/mg	cholesterol nmol/mg	Total cholesterol pool	CE %
	P1	1.1774	6.59265	7.77005	15.1531
	P4	1.12655	7.82019	8.94674	12.5917
	P7	1.15523	9.03208	10.1873	11.3398
	P10	1.68413	15.9953	17.6795	9.52592
	P14	1.68374	17.9761	19.6598	8.56436
	P21	2.17644	21.7339	23.9104	9.10248
	P42	1.88043	22.6136	24.494	7.67707
	Supplementary Table S9: Cholesterol ester amounts in the developmental spinal cord P1-P42.
		Individual cholesterol ester (CE) types (nmol/ mg) in the develomental mouse spinal cord
No	[M+NH4]+	Compound	R5-P1	R11-P1	Eh59-P1	R6-P4	R12-P4	EtOH-P4	R1-P7	R7-P7	R14-P7	R2-P10	R8-P10	R15-P10	R3-P14	R10-P14	R16-P14	R14-P21	R13-P21	R17-P21	R9-P42	R18-P42	R19-P42
1	614.587	CE(14:0)	0	0	0	0.900441	0.85254	0.873186	0.939288	0.867724	0.920904	0.922903	0.921253	0.934314	0.903096	0.932279	0.923633	0	0	0	0	0	0
2	640.603	CE(16:1)	0.891007	0.961469	0.896536	1.10755	0.965807	1.0805	1.0401	1.08179	1.10496	1.16521	1.03406	1.09711	0.994941	1.03243	1.08258	0.92092	0.907573	0.98897	0.911001	0.918502	0.907571
3	642.618	CE(16:0)	0	0.872985	0	0.887001	0	0.861843	0.878231	0.888155	0.880504	0.916171	0.910398	0	0.927548	0.963573	0.932082	0.864048	0.862866	0.86892	0	0	0
4	664.603	CE(18:3)	0.861958	0.868128	0.86196	0.958773	0.90191	0.928085	0.999779	0.97762	1.04283	1.0009	0.982863	0.974393	0.960598	1.04762	0.998521	0.900967	0.896203	0.957113	0.908624	0.967514	0.953609
5	666.618	CE(18:2)	1.07557	1.1506	1.03025	2.61885	1.42531	1.54876	4.36421	3.52555	3.48012	3.42351	5.60573	5.57234	4.66037	7.86415	3.44651	1.96081	3.48863	4.59287	5.22264	3.47206	4.70139
6	668.634	CE(18:1)	0.925878	1.11503	0.967624	1.16539	0.953479	1.03067	1.17037	1.16315	1.21368	1.44421	1.34107	1.43736	1.47631	1.96979	1.65191	1.26959	1.27	1.30247	1.07551	1.01658	1.07839
7	670.65	CE(18:0)	0	0	0	0	0	0	0	0	0	0	0	0	0	0	0	0.892764	0	0	0	0	0
8	682.65	CE(19:1)	0.859309	0.866015	0.878016	0.873406	0	0	0	0.846242	0	0.871529	0.877693	0.853702	0.872491	0	0.859473	0.875416	0.890338	0.910056	0	0	0
9	684.665	CE(19:0)	0	0.834768	0	0	0	0	0	0.835515	0	0.845587	0	0	0	0	0	0	0	0	0	0	0
10	690.618	CE(20:4)	1.35314	1.61733	1.55311	4.55933	2.69483	4.18604	7.01135	6.06177	5.84745	4.64521	5.51062	6.34813	4.32816	5.59288	4.99055	3.06846	3.12915	2.90143	2.17065	4.21692	3.4399
11	688.603	CE(20:5)	0.866529	0.897397	0.876914	0.974804	0.959557	1.01192	0.963339	0.961542	1.03654	0.924871	0.937209	0.917496	0.893115	0.964482	0.947494	0.87001	0.868292	0.875519	0	0.86162	0.871825
12	692.634	CE(20:3)	0.865871	0.922325	0.874474	1.26139	0.985769	1.0488	1.32115	1.5999	1.58951	1.52363	1.29868	1.72127	1.4692	1.8481	1.33062	1.05549	0.98269	1.08668	0.943507	0.996631	0.975803
13	694.65	CE(20:2)	0	0	0	0.8781	0	0.858678	0.91187	0.965464	0.909004	0.932349	0.911538	1.04617	0.90518	0.955143	0.938384	0.885021	0.88511	0.893827	0.912958	0.87143	0.870122
14	696.665	CE(20:1)	0	0	0	0	0	0	0	0.829972	0	0	0	0	0	0	0	0	0	0	0	0	0
15	698.681	CE(20:0)	0	0	0	0	0	0	0	0	0	0	0	0	0	0	0	0	0	0	0	0	0
16	714.618	CE(22:6)	1.12508	1.53977	1.04867	1.38635	1.16732	1.40866	1.80238	1.66006	1.63757	1.69646	0.958243	1.77179	1.71686	1.92436	1.77054	1.32176	1.31444	1.41472	1.27438	1.42962	1.35657
17	716.634	CE(22:5)	0.88515	1.01239	0.888457	0.954768	0.905465	0.971936	0.915355	0.966465	0.981157	0.962595	0.947406	0.990175	0.955863	1.0426	1.00991	0.887393	0.930276	0.930663	1.2662	0.895853	0.872683
18	718.65	CE(22:4)	0.863141	0.99351	0.879945	1.03864	0.939752	1.01688	1.02738	1.04273	1.35101	1.01944	1.12257	1.26441	1.22249	1.28696	1.3995	0.958283	0.936386	1.06257	0.969535	0.994202	0.919222
19	754.744	CE(24:0)	0	0	0	0	0	0	0	0	0	0	0	0	0	0	0	0	0	0	0	0	0
20	752.728	CE(24:1)	0	0	0	0	0	0	0	0	0	0	0	0	0	0	0	0	0	0	0	0	0
21	782.775	CE(26:0)	0	0	0	0	0	0	0	0	0	0	0	0	0	0	0	0	0	0	0	0	0
	Total CE		10.5726	13.6517	10.756	19.5648	12.7517	16.826	23.3448	24.2737	21.9953	22.2946	23.3593	24.9287	22.2862	27.4244	22.2817	16.7309	17.362	18.7858	15.655	16.6409	16.9471
		Tisse / mg	1	1.25	1.25	2.5	1.5	2.5	5	5	5	5	5	5	5	5	5	5	5	5	5	5	5
		CE nmol/ mg	10.5726	10.9214	8.60476	7.82592	8.50116	6.73038	4.66896	4.85473	4.39905	4.45892	4.67186	4.98573	4.45725	5.48488	4.45634	3.34619	3.47239	3.75716	3.131	3.32819	3.38942
	Supplementary Table S10: Cholesterol ester percentage over total cholesterol pool in the developmental spinal cord P1-P42.
	Spinal cord CE
	Time point	P1	P4	P7	P10	P14	P21	P42
	CE nmol/ mg	10.5726	7.82592	4.66896	4.45892	4.45725	3.34619	3.131
		10.9214	8.50116	4.85473	4.67186	5.48488	3.47239	3.32819
		8.60476	6.73038	4.39905	4.98573	4.45634	3.75716	3.38942
	Mean CE	10.0329	7.68582	4.64091	4.7055	4.79949	3.52525	3.28287
	SD	1.01985	0.729675	0.187085	0.216383	0.484644	0.171892	0.110257
	Spinal cord = Time point	CE nmol/mg	cholesterol nmol/mg	Total cholesterol pool	CE %
	P1	10.0329	12.1795	22.2124	45.1681
	P4	7.68582	18.3028	25.9886	29.5738
	P7	4.64091	26.6828	31.3237	14.816
	P10	4.7055	43.6749	48.3804	9.72606
	P14	4.79949	46.8948	51.6942	9.28438
	P21	3.52525	70.3702	73.8954	4.77059
	P42	3.28287	99.152	102.435	3.20483

### Sheet: Supp. Table S11 and S12
		Supplementary Table S11: Cholesterol ester amounts in healthy and demyelinated brain at peak demyelination.										Supplementary Table S12: Cholesterol ester amounts in healthy and demyelinated spinal cord at peak demyelination.
				Healthy brain			Demyelinated brain							Healthy spinal cord			Demyelinated spinal cord
	No	[M+NH4]+	CE	234-3857	263-3953	263-3954	212-3751	231-3848	231-3849		No	[M+NH4]+	CE	218-3777	218-3779	218-3778	212-3745	212-3747	212-3742
	1	614.587	CE(14:0)	0	0	0	1.69066	0.688986	0.941389		1	614.587	CE(14:0)	0	0	0	6.39094	4.49976	5.86348
	2	640.603	CE(16:1)	0.17787	0	0.0708524	7.74219	2.42468	3.94828		2	640.603	CE(16:1)	0	0.166276	0	21.1238	17.4271	21.4712
	3	642.618	CE(16:0)	0.258284	0	0.213103	13.7852	4.75672	9.57202		3	642.618	CE(16:0)	0	0	0	33.7572	26.9185	34.9489
	4	664.603	CE(18:3)	0	0	0	1.57067	0.374802	0.822604		4	664.603	CE(18:3)	0	0	0	1.96028	2.12237	2.62056
	5	666.618	CE(18:2)	1.19212	0.476386	0.318085	5.55655	2.12103	3.90692		5	666.618	CE(18:2)	1.36728	2.43898	1.77603	11.3862	10.6317	11.0318
	6	668.634	CE(18:1)	0.622804	0.359918	0.496472	30.8085	13.7475	20.5101		6	668.634	CE(18:1)	0.87829	1.06249	1.0732	107.317	92.1466	99.8457
	7	670.65	CE(18:0)	0	0	0	0	0	0		7	670.65	CE(18:0)	0	0	0.172055	1.91263	0.402817	1.84402
	8	682.65	CE(19:1)	0	0	0	0.342087	0	0.157619		8	682.65	CE(19:1)	0	0	0	0.801047	0.215658	0.755775
	9	684.665	CE(19:0)	0	0	0.152702	0	0	0		9	684.665	CE(19:0)	0	0	0	0	0	0
	10	690.618	CE(20:4)	3.1636	1.71959	1.3219	13.4186	5.84807	7.37163		10	690.618	CE(20:4)	3.25588	4.31245	4.0222	27.7177	24.0906	25.6524
	11	688.603	CE(20:5)	0.38453	0.0988504	0.118385	6.20422	2.19965	2.82946		11	688.603	CE(20:5)	0.139037	0.459729	0.219415	12.7545	6.12947	14.5973
	12	692.634	CE(20:3)	0.108088	0	0	5.94079	2.4864	3.14173		12	692.634	CE(20:3)	0	0	0	16.5506	14.3909	14.4415
	13	694.65	CE(20:2)	0	0	0	1.59124	0.91392	1.10649		13	694.65	CE(20:2)	0	0	0	5.78527	4.75314	5.92275
	14	696.665	CE(20:1)	0	0	0	1.19872	0.270326	0.478144		14	696.665	CE(20:1)	0	0	0	1.632	0.693218	1.91953
	15	698.681	CE(20:0)	0	0	0	0	0	0		15	698.681	CE(20:0)	0	0	0	0	0	0
	16	714.618	CE(22:6)	1.73362	0.958874	1.71854	31.1944	14.6902	12.1108		16	714.618	CE(22:6)	0	0.772712	0.849196	122.953	69.9008	75.824
	17	716.634	CE(22:5)	0.0427757	0	0	5.11133	1.21597	2.28098		17	716.634	CE(22:5)	0	0	0	19.1121	11.3389	18.3067
	18	718.65	CE(22:4)	0	0	0	4.62433	1.67329	2.70491		18	718.65	CE(22:4)	0	0	0	16.876	14.2381	14.0683
	19	754.744	CE(24:0)	0.0478653	0	0.10063	0	0	0.228443		19	754.744	CE(24:0)	0	0	0	0	0.172589	0.337996
	20	752.728	CE(24:1)	0	0	0	1.2096	0.528094	0.949193		20	752.728	CE(24:1)	0	0	0	1.52559	1.2726	1.57868
	21	782.775	CE(26:0)	0	0	0.117187	0.340416	0.131214	0.53777		21	782.775	CE(26:0)	0	0	0	0	0.134134	0
			Total CE/ nmol	7.73155	3.61362	4.62785	132.329	54.0708	73.5985				Total CE/ nmol	5.64049	9.21264	8.1121	409.556	301.479	351.031
			Tissue/ mg	15	15	15	15	15	15				Tissue/ mg	6.5	6.5	6.5	3.9	3.9	3.9
			CE nmol/ mg	0.515437	0.240908	0.308523	8.82197	3.60472	4.90656				CE nmol/ mg	0.867768	1.41733	1.24802	105.014	77.3023	90.0078
			Mean CE nmol/ mg	0.354956			Mean CE nmol/ mg	5.77775					Mean CE nmol/ mg	1.1777			Mean CE nmol/ mg	90.7749
			Brain	cholesetrol ester	cholesterol								Spinal cord	cholesetrol ester	cholesterol
			Healthy	0.354956	27.0822								Healthy	1.1777	80.6153
			Demyelinated	5.77775	24.5587								Demyelinated	90.7749	47.1115
			Brain	Total cholesterol pool	CE	CE%							Spinal cord	Total cholesterol pool	CE	CE%
			Healthy	27.4372	0.354956	1.2937							Healthy	81.793	1.1777	1.43986
			Demyelinated	30.3364	5.77775	19.0456							Demyelinated	137.886	90.7749	65.8331
